# Predicting CRISPR-Cas12a guide efficiency for targeting using Machine Learning

**DOI:** 10.1101/2023.02.28.530512

**Authors:** Aidan O’Brien, Denis C. Bauer, Gaetan Burgio

**Affiliations:** Division of Genome Science and Cancer and The Shine-Dalgarno Centre for RNA Innovation. The John Curtin School of Medical Research. College of Health and Medicine. The Australian National University, 131 Garran Road, Canberra, ACT 2601, Australia; Commonwealth Scientific and Industrial Research (CSIRO) Health and Biosecurity. Gate 13 Kintore Ave Adelaide, SA 5000, Australia; Macquarie University, Department of Biomedical Sciences, Faculty of Medicine and Health Science, Macquarie Park, Australia; Macquarie University, Applied BioSciences, Faculty of Science and Engineering, Macquarie Park, Australia

## Abstract

Genome editing through the development of CRISPR (Clustered Regularly Interspaced Short Palindromic Repeat) – Cas technology has revolutionized many fields in biology. Beyond Cas9 nucleases, Cas12a (formerly Cpf1) has emerged as a promising alternative to Cas9 for editing AT-rich genomes. Despite the promises, guide RNA efficiency prediction through computational tools search still lacks accuracy. Through a computational meta-analysis, here we report that Cas12a target and off-target cleavage behaviour are factor of nucleotide bias combined with nucleotide mismatches relative to the protospacer adjacent motif (PAM) site. These features helped to train a machine learning random forest algorithm to improve the accuracy by at least 15% to existing algorithms to predict guide RNA efficiency for Cas12a enzyme. Despite the progresses, our report underscores the need for more representative datasets and further benchmarking to reliably and accurately predict guide RNA efficiency and off-target effects for Cas12a enzymes.
