## Supplementary material for "Predicting CRISPR-Cas12a guide efficiency for targeting using Machine Learning": Suppl. Table 1

### Sheet: Suppl Table 1
NCBI_accession_ID	Genome	Genome length (in bp)	GC content (in %)
CP002161.1	Candidatus Zinderia insecticola CARI, complete genome	208564	13.54
LR605957.1 to LN999946.1	Plasmodium falciparum 3D7 (assembly GCA_000002765)	23326872	19.34
CP041707.1	Mycoplasma capricolum subsp. capripneumoniae strain Yatta/B chromosome,	1017272	23.6577
NC_005364.2	Mycoplasma mycoides subsp. mycoides SC str. PG1	1211703	23.97
CP040507.1	Aliarcobacter butzleri JV22 chromosome, complete genome	127858	27.0163
CAAKNF000000000.1	Brugia malayi (assembly B_malayi-4.0)	87155713	28.33
CP006720.1	Spiroplasma mirum ATCC 29335 strain SMCA chromosome, complete genome	1132607	29.4121
CP012690.1	Campylobacter jejuni subsp. jejuni strain RM3196 chromosome, complete g	1664565	30.5924
CP002825.1	Lacinutrix sp. 5H-3-7-4 complete genome	3296168	30.8232
CP007521.1	Mycoplasma californicum strain ST-6 complete genome	793841	30.829
CP013733.1	Campylobacter coli strain OR12 complete genome	2033903	30.8294
CP016728.1	Lactococcus lactis subsp. lactis strain UC08 plasmid pUC08C complete sequence	15396	30.8327
CP018843.1	Staphylococcus epidermidis strain 14.1.R1 plasmid pHOB1 complete sequence	24769	30.841
CP020001.1	Acinetobacter calcoaceticus strain CA16 plasmid pCA16 complete sequence	5920	30.8446
CP015153.1	Bacillus thuringiensis strain Bc601 plasmid pBTBC3 complete sequence	42357	30.8686
CP006624.1	Enterococcus faecium Aus0085 plasmid p4 complete sequence	9319	30.8724
CP007164.1	Virgibacillus sp. SK37 plasmid pSK37387 complete sequence	4494	30.8856
CP007649.1	Lactobacillus salivarius strain JCM 1046 plasmid pLMP1046 complete sequence	101883	30.9051
CP013134.1	Rickettsia rhipicephali strain HJ#5 plasmid pHJ51 complete sequence	28907	30.906
CP002119.1	Clostridium acetobutylicum EA 2018 plasmid EA2018plasmid complete genome	191996	30.91
CP015331.1	Borrelia hermsii HS1 isolate Browne Mountain plasmid lpN31 complete sequence	31123	30.9128
CP015756.1	Clostridium estertheticum subsp. estertheticum strain DSM 8809 complete genome	4760574	30.9158
AE001437.1	Clostridium acetobutylicum ATCC 824 complete genome	3940880	30.9258
CP016375.1	Elizabethkingia endophytica strain F3201 plasmid complete sequence	35268	30.9261
CP002660.1	Clostridium acetobutylicum DSM 1731 complete genome	3942462	30.9272
CP019566.1	Staphylococcus aureus strain SR434 plasmid pSR03 complete genome	2622	30.9306
CP003804.1	Candidatus Kinetoplastibacterium crithidii TCC036E complete genome	821930	30.9635
CP003978.1	Candidatus Kinetoplastibacterium crithidii (ex Angomonas deanei ATCC 30255) complete genome	821813	30.9637
CP015107.1	Flavobacterium columnare strain C#2 complete genome	3329120	30.9695
CP003304.1	Rickettsia canadensis str. CA410 complete genome	1150228	31.0138
CP012372.1	Francisella tularensis subsp. tularensis MA00-2987 chromosome, complete	1892644	32.2589
QIUM00000000.2	Apis mellifera strain:DH4	225250884	32.34
CP029751.1	Staphylococcus aureus strain Smith chromosome, complete genome	2870154	32.8893
CP017623.1 to CP017630.1	Candida albicans SC5314 (assembly ASM18296v3)	14618422	33.25
NC_007344.1, NC_007345.1, NC_007758.1	Theileria parva strain Muguga (assembly ASM16536v1)	8340422	34.04
CP079110.1	Nosocomiicoccus ampullae strain DSM 19163 chromosome, complete genome	1549332	34.4774
GCA_000224145.2	Ciona intestinalis (vase tunicate)	115277301	34.73
CP004870.1	Bacillus thuringiensis serovar kurstaki str. HD-1 chromosome, complete	5631671	35.3052
GCA_000002985.3	C. elegans Sequencing Consortium (2013). Strain: Bristol N2.	100286401	35.44
CP036102.1	Bacillus mycoides strain JAS391 chromosome, complete genome	5235950	35.5702
NC_009004.1 L	actococcus lactis subsp. cremoris MG1363, complete sequence	2529477	35.7456
CP022388.1	Capnocytophaga canimorsus strain H5594 chromosome, complete genome	2493827	36.1706
CP014933.1	Pediococcus claussenii strain TMW 2.53 chromosome, complete genome	1889037	36.8393
MF403008.1	Agrobacterium phage Atu_ph07, complete genome	490380	37.06
CP051005.1	Enterococcus faecalis strain TH4125 chromosome, complete genome	2993402	37.3014
CP046022.1	Enterococcus faecalis strain BFF1B1 chromosome, complete genome	2761628	37.5523
CP023794.1	Enterococcus faecium strain Efaecium_ER04484.3A chromosome, complete ge	2869063	38.0321
NC_001133.9 to NC_001224.1	Saccharomyces cerevisiae S288C (assembly R64)	12157105	38.15
CP016868.1	Legionella pneumophila subsp. pneumophila strain FFI102 complete genome	3363654	38.3857
CP016868.1	Legionella pneumophila subsp. pneumophila strain FFI102 complete genome	3363654	38.3857
CP015957.1	Legionella pneumophila strain E9_O plasmid unnamed1 complete sequence	48354	38.3877
CP015957.1	Legionella pneumophila strain E9_O plasmid unnamed1 complete sequence	48354	38.3877
CP016029.2	Legionella pneumophila strain Pontiac complete genome	3545003	38.3887
CP016029.2	Legionella pneumophila strain Pontiac complete genome	3545003	38.3887
CP011456.1	Anabaena sp. WA102 complete genome	5705437	38.3935
CP011456.1	Anabaena sp. WA102 complete genome	5705437	38.3935
CP015339.1	Lactobacillus brevis strain 100D8 plasmid unnamed1 complete sequence	45061	38.3946
CP015339.1	Lactobacillus brevis strain 100D8 plasmid unnamed1 complete sequence	45061	38.3946
CP012540.1	Psychrobacter sp. P11G5 plasmid pPspP11G5g complete sequence	5511	38.3959
CP012540.1	Psychrobacter sp. P11G5 plasmid pPspP11G5g complete sequence	5511	38.3959
CP013937.1	Weissella cibaria strain CMU plasmid unnamed1 complete sequence	18967	38.3983
CP013937.1	Weissella cibaria strain CMU plasmid unnamed1 complete sequence	18967	38.3983
CP017457.1	Legionella pneumophila subsp. fraseri strain Detroit-1 complete genome	3515377	38.3987
CP017457.1	Legionella pneumophila subsp. fraseri strain Detroit-1 complete genome	3515377	38.3987
CP000022.1	Vibrio fischeri ES114 plasmid pES100 complete sequence	45849	38.4152
CP000022.1	Vibrio fischeri ES114 plasmid pES100 complete sequence	45849	38.4152
CP015238.2	Streptococcus pyogenes strain NS53 complete genome	1765123	38.4163
CP015238.2	Streptococcus pyogenes strain NS53 complete genome	1765123	38.4163
CP010401.1	Bartonella ancashensis strain 20.00 complete genome	1467695	38.4166
CP010401.1	Bartonella ancashensis strain 20.00 complete genome	1467695	38.4166
CP003162.1	Lactococcus lactis subsp. cremoris UC509.9 plasmid pCIS4 complete sequence	7045	38.4244
CP003162.1	Lactococcus lactis subsp. cremoris UC509.9 plasmid pCIS4 complete sequence	7045	38.4244
CP000260.1	Streptococcus pyogenes MGAS10270 complete genome	1928252	38.4299
CP000260.1	Streptococcus pyogenes MGAS10270 complete genome	1928252	38.4299
CP017771.1	Paenibacillus sp. LPB0068 plasmid pPC01 complete sequence	21419	38.4378
CP017771.1	Paenibacillus sp. LPB0068 plasmid pPC01 complete sequence	21419	38.4378
CP002199.1	Cyanothece sp. PCC 7822 plasmid Cy782201 complete sequence	879545	38.4412
CP002199.1	Cyanothece sp. PCC 7822 plasmid Cy782201 complete sequence	879545	38.4412
CP002059.1	'Nostoc azollae' 0708 complete genome	5354700	38.4486
CP002059.1	'Nostoc azollae' 0708 complete genome	5354700	38.4486
CP021429.1	Acinetobacter pittii strain HUMV-6483 plasmid p11 complete sequence	112604	38.4525
CP021429.1	Acinetobacter pittii strain HUMV-6483 plasmid p11 complete sequence	112604	38.4525
CP012045.1	Streptococcus pyogenes strain HKU488 complete genome	1943415	38.4529
CP012045.1	Streptococcus pyogenes strain HKU488 complete genome	1943415	38.4529
CP009612.1	Streptococcus pyogenes strain HKU360 complete genome	1944537	38.4556
CP009612.1	Streptococcus pyogenes strain HKU360 complete genome	1944537	38.4556
CP020457.1	Lactobacillus amylolyticus strain L6 complete genome	1422440	38.4561
CP020457.1	Lactobacillus amylolyticus strain L6 complete genome	1422440	38.4561
CP016875.1	Legionella pneumophila subsp. pneumophila strain FFI329 plasmid complete sequence	68146	38.463
CP016875.1	Legionella pneumophila subsp. pneumophila strain FFI329 plasmid complete sequence	68146	38.463
CP007537.1	Streptococcus pyogenes strain AP1 complete genome	1908294	38.4684
CP007537.1	Streptococcus pyogenes strain AP1 complete genome	1908294	38.4684
CP003612.1	Calothrix sp. PCC 6303 plasmid pCAL6303.02 complete sequence	56464	38.4705
CP003612.1	Calothrix sp. PCC 6303 plasmid pCAL6303.02 complete sequence	56464	38.4705
CP014919.1	Lactobacillus paracollinoides strain TMW 1.1994 plasmid pL11994-4 complete sequence	25419	38.4712
CP014919.1	Lactobacillus paracollinoides strain TMW 1.1994 plasmid pL11994-4 complete sequence	25419	38.4712
CP006030.1	Enterococcus faecium T110 complete genome	2693877	38.4722
CP006030.1	Enterococcus faecium T110 complete genome	2693877	38.4722
CP003121.1	Streptococcus pyogenes MGAS1882 complete genome	1781029	38.4762
CP003121.1	Streptococcus pyogenes MGAS1882 complete genome	1781029	38.4762
CP000675.2	Legionella pneumophila str. Corby complete genome	3576470	38.4785
CP000675.2	Legionella pneumophila str. Corby complete genome	3576470	38.4785
CP012535.1	Psychrobacter sp. P11G5 plasmid pPspP11G5b complete sequence	14291	38.4788
CP012535.1	Psychrobacter sp. P11G5 plasmid pPspP11G5b complete sequence	14291	38.4788
CP003116.1	Streptococcus pyogenes MGAS15252 complete genome	1750832	38.4807
CP003116.1	Streptococcus pyogenes MGAS15252 complete genome	1750832	38.4807
CP007126.1	Lactobacillus paracasei N1115 plasmid complete sequence	8755	38.4809
CP007126.1	Lactobacillus paracasei N1115 plasmid complete sequence	8755	38.4809
CP008926.1	Streptococcus pyogenes strain ATCC 19615 complete genome	1844804	38.4813
CP008926.1	Streptococcus pyogenes strain ATCC 19615 complete genome	1844804	38.4813
CP007241.1	Streptococcus pyogenes strain 1E1 complete genome	1796152	38.4842
CP007241.1	Streptococcus pyogenes strain 1E1 complete genome	1796152	38.4842
CP013770.1	Piscirickettsia salmonis strain PM23019A plasmid p2PS3 complete sequence	36218	38.4947
CP013770.1	Piscirickettsia salmonis strain PM23019A plasmid p2PS3 complete sequence	36218	38.4947
CP010887.1	Vibrio parahaemolyticus strain CHN25 plasmid P3 complete sequence	7642	38.4978
CP010887.1	Vibrio parahaemolyticus strain CHN25 plasmid P3 complete sequence	7642	38.4978
CP002336.1	Helicobacter pylori SouthAfrica7 complete genome	1653913	38.498
CP002336.1	Helicobacter pylori SouthAfrica7 complete genome	1653913	38.498
CP006268.1	Psychrobacter sp. G plasmid PsyG_3 complete sequence	3956	38.4985
CP006268.1	Psychrobacter sp. G plasmid PsyG_3 complete sequence	3956	38.4985
CP008776.1	Streptococcus pyogenes strain 5448 complete genome	1829516	38.4989
CP008776.1	Streptococcus pyogenes strain 5448 complete genome	1829516	38.4989
CP000120.1	Anabaena variabilis ATCC 29413 plasmid B complete sequence	35762	38.499
CP000120.1	Anabaena variabilis ATCC 29413 plasmid B complete sequence	35762	38.499
CP007024.1	Streptococcus pyogenes STAB901 complete genome	1795609	38.4998
CP007024.1	Streptococcus pyogenes STAB901 complete genome	1795609	38.4998
CP013776.1	Piscirickettsia salmonis strain PM37984A plasmid p3PS4 complete sequence	36245	38.5019
CP013776.1	Piscirickettsia salmonis strain PM37984A plasmid p3PS4 complete sequence	36245	38.5019
CP020465.1	Colwellia sp. NB097-1 complete genome	4661274	38.5026
CP020465.1	Colwellia sp. NB097-1 complete genome	4661274	38.5026
CP007560.1	Streptococcus pyogenes strain NGAS743 complete genome	1915554	38.5047
CP007560.1	Streptococcus pyogenes strain NGAS743 complete genome	1915554	38.5047
CP026571.1	Proteus mirabilis strain BC11-24 chromosome, complete genome	4021164	38.8261
CP070350.1	Sphingobacterium siyangense strain PDNC006 chromosome, complete genome	6825755	39.8171
CP044399.1	Moritella marina ATCC 15381 strain MP-1 chromosome, complete genome	4734362	40.7091
NC_018515.1 D	esulfosporosinus meridiei DSM 13257, complete sequence	4873566	41.7841
CP072251.1	Bacteroides cellulosilyticus strain CL06T03C01 chromosome, complete gen	7170150	42.8317
CP046592.1	Bacillus subtilis strain TR21 chromosome, complete genome	4105856	43.8235
NC_011138.3 A	lteromonas mediterranea DE, complete sequence	4480936	44.8687
CP045814.1	Bacillus licheniformis strain P8_B2 chromosome, complete genome	4343378	45.8312
CP016937.1	Yersinia enterocolitica strain YE6 chromosome, complete genome	4807489	46.8847
CP031728.1	Cellvibrio sp. KY-GH-1 chromosome, complete genome	5762390	47.887
LR215980.1	Paraprevotella xylaniphila YIT 11841 isolate Paraprevotella xylaniphila	4125321	48.4803
CP070292.1	Escherichia albertii strain Sample 166 chromosome, complete genome	4819743	49.6904
AEIE00000000.1	Guillardia theta CCMP2712 (assembly Guith1)	87145349	50.86
CP051698.1	Escherichia coli strain SCU-152 chromosome, complete genome	4757545	50.9006
CP037734.1	Citrobacter freundii strain CAV1857 chromosome, complete genome	4947787	51.7471
CP043930.1	Gimesia benthica strain E7 chromosome, complete genome	8027491	52.747
NC_007645.1 H	ahella chejuensis KCTC 2396, complete sequence	7215266	53.8698
CP046116.1	Enterobacter cloacae strain CBG15936 chromosome, complete genome	5033926	54.7494
CP056701.1	Klebsiella grimontii strain RHBSTW-00577 chromosome, complete genome	5736561	55.8713
CP071062.1	Dickeya solani strain IPO2019 chromosome, complete genome	4919541	56.2439
CP028716.1	Klebsiella pneumoniae strain SCM96 chromosome, complete genome	5398744	57.3776
CP065717.1	Serratia rubidaea strain FDAARGOS_880 chromosome, complete genome	5056177	57.7696
CP047241.1	Aquitalea denitrificans strain 5YN1-3 chromosome, complete genome	4502300	58.8154
AP017423.2	Pseudomonas sp. LAB-08 chromosome, complete genome	6732289	59.7496
CP026226.1	Aeromonas sp. ASNIH7 chromosome, complete genome	4817059	60.8372
CP046872.1	Pseudomonas putida strain MX-2 chromosome, complete genome	5952419	61.7754
AP023242.1	Mesorhizobium sp. 113-1-2 chromosome, complete genome	7938382	62.7798
CP033170.1	Xanthomonas oryzae pv. oryzae strain Ug11 chromosome, complete genome	4724335	63.8752
CP018758.1	Pseudomonas psychrotolerans strain PRS08-11306 chromosome, complete gen	5271919	64.787
CP008862.2	Pseudomonas aeruginosa strain M1608 chromosome, complete genome	6460022	65.955
CP053985.1	Achromobacter pestifer strain FDAARGOS_790 chromosome, complete genome	7085905	66.0802
AP024099.1	Ralstonia solanacearum strain MAFF 211479 chromosome, complete genome	3774487	66.8187
NC_013854.1 A	zospirillum sp. B510, complete sequence	3311394	67.7603
CP016174.1	Amycolatopsis orientalis strain B-37 chromosome, complete genome	9490991	68.8299
CP033910.1	Mycobacterium avium subsp. paratuberculosis strain MAPK_CN4/13 chromoso	4836545	69.3003
CP007153.1	Streptomyces sp. AgN23 chromosome, complete genome	10858738	70.8689
CP041091.1	Nocardioides sambongensis strain KUDC 5002 chromosome, complete genome	4434293	71.6913
CP045740.1	Streptomyces sp. SUK 48 chromosome, complete genome	8341670	72.3296
NC_018848.1	Streptomyces phage SV1, complete genome	37612	72.69
CP059903.1	Nocardioides sp. S-713 chromosome, complete genome	4207843	73.0195
NC_011891.1	Anaeromyxobacter dehalogenans 2CP-1, complete sequence	5029329	74.72
CP002666.1	Cellulomonas fimi ATCC 484	4266344	74.72
CP045245.1	Cellulomonas sp. JZ18 chromosome, complete genome	4043324	75.5981
Supplementary Table1: GC content and length of 165 prokaryotic and eukaryotic genomes used in this study
