## Supplementary material for "Predicting CRISPR-Cas12a guide efficiency for targeting using Machine Learning": Suppl. Table 2

### Sheet: Suppl Table 2
name	guide (-NGG)
EMX1-1	GAGTCCGAGCAGAAGAAGAA
EMX1-2	GTCACCTCCAATGACTAGGG
FANCF-1	GGAATCCCTTCTGCAGCACC
FANCF-2	GCTGCAGAAGGGATTCCATG
FANCF-3	GGCGGCTGCACAACCAGTGG
FANCF-4	GCTCCAGAGCCGTGCGAATG
RUNX1-1	GCATTTTCAGGAGGAAGCGA
ZSCAN2	GTGCGGCAAGAGCTTCAGCC
EMX1_GUIDE-seq	GAGTCCGAGCAGAAGAAGAA
name	guide (TTTN-)
DNMT1 site 1	CCTCACTCCTGCTCGGTGAA
DNMT1 site 2	AGGAGTGTTCAGTCTCCGTG
DNMT1 site 3	CTGATGGTCCATGTCTGTTA
DNMT1 site 4	TTTCCCTTCAGCTAAAATAA
DNMT1 site 5	TTTTAGCTGAAGGGAAATAA
DNMT1 site 6	ATTTCCCTTCAGCTAAAATA
DNMT1 site 7	GCTCAGCAGGCACCTGCCTC
EMX1 site 1	TCATCTGTGCCCCTCCCTCC
EMX1 site 2	TCCTCCGGTTCTGGAACCAC
EMX1 site 3	TGGTTGCCCACCCTAGTCAT
EMX1 site 4	TACTTTGTCCTCCGGTTCTG
FANCF site 1	GGCGGGGTCCAGTTCCGGGA
FANCF site 2	GTCGGCATGGCCCCATTCGC
FANCF site 3	CCGAGCTTCTGGCGGTCTCA
FANCF site 4	ACCTTGGAGACGGCGACTCT
RUNX1 site 1	CAGGAGGAAGCGATGGCTTC
RUNX1 site 2	GCTCCGAAGGTAAAAGAAAT
RUNX1 site 3	AGCCTCACCCCTCTAGCCCT
RUNX1 site 4	TTCTCCCCTCTGCTGGATAC
	GGCATGAATTATAATGCTGT
