## Supplementary material for "Predicting CRISPR-Cas12a guide efficiency for targeting using Machine Learning": Suppl. Table 3

### Sheet: Suppl Table 3
Name	SRP	Experiment	Samples		Cell line	Type	Source	Citation
mouse	N/A	HDR	30	Embryo
Endo-Cas9	SRP150719	NHEJ	124	Endogenous	HEK293T	treated	SRR7352858	Kim et al., 2019
						control	SRR7352859
HT 1-1	SRP107920		15000	Synthetic	N/A	treated	SRR6058546	Kim et al., 2018
						control	SRR6058545
HCT116-plasmid			66	Endogenous	HCT116	treated	SRR6058554
						control	SRR6058553
HEK293T-plasmid			55	Endogenous	HEK293T	treated	SRR6058552
						control	SRR6058551
HEK293T-lenti			148	Synthetic and endogenous		treated	SRR6058550
						control	SRR6058549
minihuman	SRP181683		2061	Endogenous	K-562	reference	gs://sra-pub-src-3/SRR8479041/MonoRef.part1.fastq.gz	Liu et al., 2019
							gs://sra-pub-src-3/SRR8479029/MonoRef.part2.fastq.gz
						week1	gs://sra-pub-src-3/SRR8479041/MonoRep1Week1.part1.fastq.gz
							gs://sra-pub-src-3/SRR8479029/MonoRep1Week1.part2.fastq.gz
						week2	gs://sra-pub-src-3/SRR8479041/MonoRep1Week2.part1.fastq.gz
							gs://sra-pub-src-3/SRR8479029/MonoRep1Week2.part2.fastq.gz
						week3	gs://sra-pub-src-3/SRR8479044/MonoRep1Week3.part1.fastq.gz
							gs://sra-pub-src-3/SRR8479028/MonoRep1Week3.part2.fastq.gz
						week4	gs://sra-pub-src-3/SRR8479044/MonoRep1Week4.part1.fastq.gz
							gs://sra-pub-src-3/SRR8479028/MonoRep1Week4.part2.fastq.gz
Cas9-OT	SRP181683	GUIDE-Seq	8	Endogenous	U2OS		Supplemetary data from original paper	Kleinstiver, Pattanayak et al., 2016
Cas12a-OT	SRP075607		18	Endogenous	U2OS		Supplemetary data from original paper	Kleinstiver, Tsai et al., 2016
Supplementary Table 3: Datasets used in this study
