## Supplementary material for "Predicting CRISPR-Cas12a guide efficiency for targeting using Machine Learning": Suppl. Table 4

### Sheet: Suppl Table 4
NCBI_accession_ID	Genome	Genome length (in bp)	GC content (in %)	Nb of Cas9 targets	Nb of Cas12a targets	Ratio Cas12a Targets/Cas9 targets	Ratio Nb of Cas9 targets/Total Genome size	Ratio Nb of Cas12a targets/Total Genome size
CP002161.1	Candidatus Zinderia insecticola CARI, complete genome	208564)	0.1354	4759	47543	9.99012	0.0228179	0.227954
LR605957.1 to LN999946.1	Plasmodium falciparum 3D7 (assembly GCA_000002765)	23326872	0.1934	663586	3745118	5.64376	0.0284473	0.16055
CP041707.1	Mycoplasma capricolum subsp. capripneumoniae strain Yatta/B chromosome,	1017272	0.236577	29879	146850	4.91482	0.0293717	0.144357
NC_005364.2	Mycoplasma mycoides subsp. mycoides SC str. PG1	1211703	0.2397	35620	167877	4.713	0.0293966	0.138546
CP040507.1	Aliarcobacter butzleri JV22 chromosome, complete genome	127858	0.270163	89303	321049	3.59505	0.698455	2.51098
CAAKNF000000000.1	Brugia malayi (assembly B_malayi-4.0)	87155713	0.2833	3424725	11574274	3.37962	0.0392943	0.1328
CP006720.1	Spiroplasma mirum ATCC 29335 strain SMCA chromosome, complete genome	1132607	0.294121	69884	133080	1.9043	0.0617019	0.117499
CP012690.1	Campylobacter jejuni subsp. jejuni strain RM3196 chromosome, complete g	1664565	0.305924	86183	237735	2.75849	0.0517751	0.142821
CP012372.1	Francisella tularensis subsp. tularensis MA00-2987 chromosome, complete	1892644	0.322589	96919	175362	1.80937	0.0512083	0.0926545
QIUM00000000.2	Apis mellifera strain:DH4	225250884	0.3234	12955243	25143871	1.94083	0.0575147	0.111626
CP029751.1	Staphylococcus aureus strain Smith chromosome, complete genome	2870154	0.328893	149205	255974	1.71559	0.051985	0.0891848
CP017623.1 to CP017630.1	Candida albicans SC5314 (assembly ASM18296v3)	14618422	0.3325	958894	1413908	1.47452	0.0655949	0.096721
AEIE00000000.1	Guillardia theta CCMP2712 (assembly Guith1)	8347606	0.3404	575617	688103	1.19542	0.0689559	0.0824312
CP079110.1	Nosocomiicoccus ampullae strain DSM 19163 chromosome, complete genome	1549332	0.344774	79493	134737	1.69495	0.0513079	0.0869646
GCA_000224145.2	Ciona intestinalis (vase tunicate)	115277301	0.3473	7833561	10242544	1.30752	0.0679541	0.0888514
CP004870.1	Bacillus thuringiensis serovar kurstaki str. HD-1 chromosome, complete	5631671	0.353052	610136	431016	0.706426	0.10834	0.0765343
GCA_000002985.3	C. elegans Sequencing Consortium (2013). Strain: Bristol N2.	100286401	0.3544	6710895	12573136	1.87354	0.0669173	0.125372
CP036102.1	Bacillus mycoides strain JAS391 chromosome, complete genome	5235950	0.355702	394950	538920	1.36453	0.0754304	0.102927
NC_009004.1 L	actococcus lactis subsp. cremoris MG1363, complete sequence	2529477	0.357456	171099	253366	1.48082	0.067642	0.100165
CP022388.1	Capnocytophaga canimorsus strain H5594 chromosome, complete genome	2493827	0.361706	191530	274454	1.43296	0.0768016	0.110053
CP014933.1	Pediococcus claussenii strain TMW 2.53 chromosome, complete genome	1889037	0.368393	144315	157151	1.08894	0.0763961	0.0831911
MF403008.1	Agrobacterium phage Atu_ph07, complete genome	490380	0.3706	35629	37503	1.0526	0.0726559	0.0764774
CP051005.1	Enterococcus faecalis strain TH4125 chromosome, complete genome	2993402	0.373014	215554	284183	1.31838	0.0720097	0.0949365
CP046022.1	Enterococcus faecalis strain BFF1B1 chromosome, complete genome	2761628	0.375523	201571	261437	1.297	0.0729899	0.0946677
CP023794.1	Enterococcus faecium strain Efaecium_ER04484.3A chromosome, complete ge	2869063	0.380321	215340	283744	1.31766	0.0750559	0.0988978
NC_001133.9 to NC_001224.1	Saccharomyces cerevisiae S288C (assembly R64)	12157105	0.3815	944171	954430	1.01087	0.0776641	0.078508
CP026571.1	Proteus mirabilis strain BC11-24 chromosome, complete genome	4021164	0.388261	318347	300237	0.943112	0.0791679	0.0746642
CP070350.1	Sphingobacterium siyangense strain PDNC006 chromosome, complete genome	6825755	0.398171	606613	547031	0.901779	0.0888712	0.0801422
CP044399.1	Moritella marina ATCC 15381 strain MP-1 chromosome, complete genome	4734362	0.407091	359993	288854	0.802388	0.0760383	0.0610122
NC_018515.1 D	esulfosporosinus meridiei DSM 13257, complete sequence	4873566	0.417841	507058	318538	0.628208	0.104043	0.0653604
CP072251.1	Bacteroides cellulosilyticus strain CL06T03C01 chromosome, complete gen	7170150	0.428317	716632	416764	0.581559	0.0999466	0.0581249
CP046592.1	Bacillus subtilis strain TR21 chromosome, complete genome	4105856	0.438235	379842	310569	0.817627	0.0925123	0.0756405
NC_011138.3 A	lteromonas mediterranea DE, complete sequence	4480936	0.448687	408056	269629	0.660765	0.0910649	0.0601725
CP045814.1	Bacillus licheniformis strain P8_B2 chromosome, complete genome	4343378	0.458312	438006	333166	0.760643	0.100845	0.0767067
CP016937.1	Yersinia enterocolitica strain YE6 chromosome, complete genome	4807489	0.468847	544878	253654	0.465524	0.113339	0.0527623
CP031728.1	Cellvibrio sp. KY-GH-1 chromosome, complete genome	5762390	0.47887	647513	336450	0.519603	0.112369	0.0583872
LR215980.1	Paraprevotella xylaniphila YIT 11841 isolate Paraprevotella xylaniphila	4125321	0.484803	523965	216515	0.413224	0.127012	0.0524844
CP070292.1	Escherichia albertii strain Sample 166 chromosome, complete genome	4819743	0.496904	577769	251806	0.435825	0.119875	0.0522447
AEIE00000000.1	Guillardia theta CCMP2712 (assembly Guith1)	87145349	0.5086	11441788	2238013	0.1956	0.131295	0.0256814
CP051698.1	Escherichia coli strain SCU-152 chromosome, complete genome	4757545	0.509006	573485	229640	0.400429	0.120542	0.0482686
CP037734.1	Citrobacter freundii strain CAV1857 chromosome, complete genome	4947787	0.517471	654658	242367	0.370219	0.132313	0.0489849
CP043930.1	Gimesia benthica strain E7 chromosome, complete genome	8027491	0.52747	1068706	299070	0.279843	0.133131	0.0372557
NC_007645.1 H	ahella chejuensis KCTC 2396, complete sequence	7215266	0.538698	959731	276690	0.2883	0.133014	0.0383479
CP046116.1	Enterobacter cloacae strain CBG15936 chromosome, complete genome	5033926	0.547494	698204	201949	0.289241	0.1387	0.0401176
CP056701.1	Klebsiella grimontii strain RHBSTW-00577 chromosome, complete genome	5736561	0.558713	843754	242189	0.287037	0.147084	0.0422185
CP071062.1	Dickeya solani strain IPO2019 chromosome, complete genome	4919541	0.562439	695849	175281	0.251895	0.141446	0.0356295
CP028716.1	Klebsiella pneumoniae strain SCM96 chromosome, complete genome	5398744	0.573776	819416	194237	0.237043	0.151779	0.0359782
CP065717.1	Serratia rubidaea strain FDAARGOS_880 chromosome, complete genome	5056177	0.577696	723707	172313	0.238098	0.143133	0.0340797
CP047241.1	Aquitalea denitrificans strain 5YN1-3 chromosome, complete genome	4502300	0.588154	723162	116827	0.16155	0.160621	0.0259483
AP017423.2	Pseudomonas sp. LAB-08 chromosome, complete genome	6732289	0.597496	1058295	160136	0.151315	0.157197	0.0237863
CP026226.1	Aeromonas sp. ASNIH7 chromosome, complete genome	4817059	0.608372	888100	90663	0.102086	0.184366	0.0188212
CP046872.1	Pseudomonas putida strain MX-2 chromosome, complete genome	5952419	0.617754	1021652	103519	0.101325	0.171636	0.0173911
AP023242.1	Mesorhizobium sp. 113-1-2 chromosome, complete genome	7938382	0.627798	1272328	140521	0.110444	0.160275	0.0177015
CP033170.1	Xanthomonas oryzae pv. oryzae strain Ug11 chromosome, complete genome	4724335	0.638752	736085	61503	0.0835542	0.155807	0.0130183
CP018758.1	Pseudomonas psychrotolerans strain PRS08-11306 chromosome, complete gen	5271919	0.64787	1020890	57076	0.0559081	0.193647	0.0108264
CP008862.2	Pseudomonas aeruginosa strain M1608 chromosome, complete genome	6460022	0.65955	1190348	64771	0.0544135	0.184264	0.0100264
CP053985.1	Achromobacter pestifer strain FDAARGOS_790 chromosome, complete genome	7085905	0.660802	1304537	86741	0.0664918	0.184103	0.0122413
AP024099.1	Ralstonia solanacearum strain MAFF 211479 chromosome, complete genome	3774487	0.668187	1027995	58954	0.0573485	0.272354	0.0156191
NC_013854.1 A	zospirillum sp. B510, complete sequence	3311394	0.677603	1538277	70753	0.045995	0.464541	0.0213665
CP016174.1	Amycolatopsis orientalis strain B-37 chromosome, complete genome	9490991	0.688299	1876136	59130	0.0315169	0.197675	0.00623012
CP033910.1	Mycobacterium avium subsp. paratuberculosis strain MAPK_CN4/13 chromoso	4836545	0.693003	979349	33076	0.0337735	0.202489	0.00683877
CP007153.1	Streptomyces sp. AgN23 chromosome, complete genome	10858738	0.708689	2169931	27938	0.0128751	0.199833	0.00257286
CP041091.1	Nocardioides sambongensis strain KUDC 5002 chromosome, complete genome	4434293	0.716913	962977	5104	0.00530023	0.217166	0.00115103
CP045740.1	Streptomyces sp. SUK 48 chromosome, complete genome	8341670	0.723296	1933403	19623	0.0101495	0.231776	0.00235241
NC_018848.1	Streptomyces phage SV1, complete genome	37612	0.7269	8617	98	0.0113729	0.229102	0.00260555
CP059903.1	Nocardioides sp. S-713 chromosome, complete genome	4207843	0.730195	922484	3392	0.00367703	0.21923	0.000806114
NC_011891.1	Anaeromyxobacter dehalogenans 2CP-1, complete sequence	5029329	0.7472	1083898	5525	0.00509734	0.215515	0.00109856
CP002666.1	Cellulomonas fimi ATCC 484	4266344	0.7472	879502	1809	0.00205685	0.206149	0.000424016
CP045245.1	Cellulomonas sp. JZ18 chromosome, complete genome	4043324	0.755981	867572	1425	0.00164251	0.214569	0.000352433
Supplementary Table4: Number of Cas9 and Cas12 target sites normalized by the genome size of 69 prokaryotic and eukaryotic genomes used in this study
